# Prolonged Starvation Drives Epigenetic Remodeling: Insights from DNA Methylation Profiling in the Aquatic Pathogen *Flavobacterium columnare*

**DOI:** 10.1101/2025.10.01.679924

**Authors:** Yuxuan Zhang, Yanwen Shao, Shengnan Gao, Runsheng Li, Wenlong Cai

## Abstract

Nutrient scarcity is a common environmental stressor encountered by bacteria. Despite its significance in bacterial virulence and physiology, the underlying epigenetic mechanisms of bacterial adaptation to prolonged starvation remain poorly understood. In this study, we utilized the latest Nanopore R10.4.1 sequencing technology to comprehensively characterize the genome-wide methylation landscape of the freshwater fish pathogen *Flavobacterium columnare* following long-term starvation at different temperatures. Our results revealed significant methylation plasticity under starvation conditions, characterized by distinct motif-dependent patterns. Notably, demethylation of the 6mA-modified CAYNNNNNRTG motif emerged as a robust epigenetic signature of starvation adaptation, with functional enrichment of genes involved in pathways for translation and metabolism, suggesting the role of this methylase in regulating essential cellular functions under starvation stress. Additionally, another 6mA-modified GCAGA motif exhibited temperature-dependent variation, indicating its potential role in temperature-specific response. Together, this study provides novel insights into the epigenetic mechanisms underlying the bacterial adaptation to nutrient deprivation and establishes a valuable methodological reference for bacterial epigenetics analysis utilizing advanced Nanopore sequencing technologies.
