## Supplemental Tables for "Prolonged Starvation Drives Epigenetic Remodeling: Insights from DNA Methylation Profiling in the Aquatic Pathogen *Flavobacterium columnare*"

### Sheet: Table S1
Table S1. Statistics of sequenceing data for Flavobacterium columnare.
Sample	Data type	Read number	Total bases (bp)	Average length (bp)	N50 (bp)	GC (%)	Average estimated read accuracy (%)	Average observed read accuracy (%)	Read coverage (fold)
Fc-con	WGS	139430	665553259	4773	14777	31.88	97.17	96.74	191.4
Fc-22	WGS	230021	788443808	3428	9747	32.68	97.6	97.18	213.9
Fc-28	WGS	1317185	1302657362	989	1603	32.53	97.25	97.16	361
Fc-con	duplex	3383	19296849	5704	13116	31.82	99.46	99.41	5.7
Fc-22	duplex	2067	16525074	7995	11397	32.77	99.48	99.37	4.6
Fc-28	duplex	5942	14467705	2435	6393	32.2	99.45	99.53	4.4
Fc-con	WGA	2186519	1942225383	888	831	32.55	97.92	98.17	524.1

### Sheet: Table S2
Table S2. Statistics of SNPs and INDELs identified in Flavobacterium columnare under starvation conditions.
		Fc-22	Fc-28	Common in Fc-22 and Fc-28
Assembly-based approach	Total SNPs	26	24	3
	SNPs in CDS	20	14	0
	Synonymous SNPs	9	7	0
	Total INDELs	13	12	2
	INDELs in CDS	9	8	1
Read-mapping-based approach	Total SNPs	1	0	0
	SNPs in CDS	1	0	0
	Synonymous SNPs	0	0	0
	Total INDELs	7	4	0
	INDELs in CDS	5	3	0

### Sheet: Table S3
Table S3. Number of sites with raw modification signals detected in native DNA of Fc-con, Fc-22, and Fc-28.
	6mA	5mC	4mC
Fc-con	1663666	301273	618946
Fc-22	1671238	313588	633201
Fc-28	1939691	448251	801622

### Sheet: Tablee S4
Table S4. False positive rate (FDR) and number of remaining sites under different cutoffs for 6mA methylation levels.
Fc-con				Fc-22				Fc-28
Cutoff	FDR	Number of sites remained		Cutoff	FDR	Number of sites remained		Cutoff	FDR	Number of sites remained
1	0.931784	1607341		1	0.94069	1508012		1	0.945315	1550006
2	0.858836	1090916		2	0.872023	1050431		2	0.882449	1100627
3	0.791684	787568		3	0.810247	753244		3	0.826715	787800
4	0.733936	587171		4	0.756657	557387		4	0.783417	569662
5	0.691469	442228		5	0.716942	418197		5	0.751709	419782
6	0.658336	341482		6	0.686482	320396		6	0.728028	316518
7	0.633505	266263		7	0.66287	248204		7	0.709984	242118
8	0.611736	209118		8	0.643348	194624		8	0.693125	187839
9	0.593745	167892		9	0.626573	155535		9	0.6779	149348
10	0.577523	135515		10	0.609395	125444		10	0.662219	119456
11	0.560002	112662		11	0.591463	104343		11	0.645471	98686
12	0.542785	94074		12	0.573498	87343		12	0.627977	81538
13	0.525325	79526		13	0.555051	73986		13	0.607803	68848
14	0.507431	68295		14	0.534893	63308		14	0.584518	58674
15	0.488175	58604		15	0.515681	54365		15	0.560522	50469
16	0.468425	51291		16	0.495056	47528		16	0.535969	44066
17	0.447739	45196		17	0.4727	42234		17	0.51094	38848
18	0.427213	40289		18	0.451845	37608		18	0.486486	34558
19	0.406424	36115		19	0.427454	33737		19	0.459526	31032
20	0.383169	32179		20	0.40372	30214		20	0.4312	27936
21	0.362893	29703		21	0.381481	27831		21	0.408295	25800
22	0.343269	27174		22	0.360081	25622		22	0.383413	23669
23	0.323614	25002		23	0.339284	23694		23	0.359009	21966
24	0.301843	23171		24	0.317969	21977		24	0.334671	20441
25	0.281867	21386		25	0.295617	20327		25	0.309736	18971
26	0.265042	20359		26	0.276936	19333		26	0.29021	18018
27	0.245776	19176		27	0.257676	18271		27	0.266799	17069
28	0.228858	18151		28	0.237616	17301		28	0.244576	16179
29	0.213423	17299		29	0.218381	16517		29	0.227903	15432
30	0.197957	16443		30	0.200548	15692		30	0.209091	14740
31	0.184067	15804		31	0.186637	15131		31	0.192999	14197
32	0.170598	15176		32	0.17239	14531		32	0.177952	13661
33	0.156227	14639		33	0.159076	14031		33	0.164976	13208
34	0.143241	14137		34	0.148007	13621		34	0.151403	12754
35	0.132644	13638		35	0.137249	13195		35	0.140927	12361
36	0.123057	13254		36	0.126699	12802		36	0.129614	11974
37	0.113831	12949		37	0.116853	12443		37	0.119639	11635
38	0.107021	12605		38	0.108606	12108		38	0.10768	11302
39	0.0978987	12278		39	0.0998134	11792		39	0.0985365	11001
40	0.088149	11923		40	0.0913138	11455		40	0.0885875	10690
41	0.0807183	11695		41	0.0847292	11224		41	0.0810629	10424
42	0.0742293	11451		42	0.0784921	10982		42	0.074759	10166
43	0.0691891	11259		43	0.0737263	10756		43	0.0685939	9928
44	0.0627949	11020		44	0.067294	10521		44	0.0640881	9721
45	0.0585898	10821		45	0.0617524	10283		45	0.0588484	9465
46	0.0543509	10653		46	0.0579308	10081		46	0.0553996	9260
47	0.0509688	10477		47	0.0541553	9879		47	0.0513555	9074
48	0.0465026	10279		48	0.0502736	9687		48	0.0484398	8877
49	0.0430873	10119		49	0.0470032	9510		49	0.0450057	8710
50	0.0385745	9877		50	0.0413518	9262		50	0.0417546	8526
51	0.0367001	9782		51	0.0390958	9157		51	0.0402004	8383
52	0.0340235	9611		52	0.036971	8980		52	0.0382042	8219
53	0.0314153	9454		53	0.0345413	8830		53	0.0346025	8063
54	0.0289559	9290		54	0.0325512	8694		54	0.0312223	7911
55	0.0277595	9114		55	0.0310123	8545		55	0.0284574	7766
56	0.02589	8961		56	0.0283773	8387		56	0.0266125	7628
57	0.0243847	8817		57	0.0258967	8225		57	0.0245203	7504
58	0.0227351	8665		58	0.023733	8090		58	0.0224567	7392
59	0.0206937	8505		59	0.0224283	7981		59	0.0207161	7289
60	0.0193929	8302		60	0.0209531	7827		60	0.0194406	7150
61	0.0176948	8138		61	0.0191685	7721		61	0.0174741	7039
62	0.0170683	7968		62	0.0170432	7569		62	0.0155844	6930
63	0.0158913	7803		63	0.0157322	7437		63	0.0138459	6789
64	0.0150464	7643		64	0.0147945	7300		64	0.0124587	6662
65	0.0140393	7479		65	0.0137691	7190		65	0.0112066	6514
66	0.0125666	7321		66	0.0124522	7067		66	0.0103481	6378
67	0.0124198	7166		67	0.0112166	6954		67	0.0096401	6224
68	0.01144	6993		68	0.0107227	6808		68	0.00939974	6064
69	0.0104136	6818		69	0.0104556	6695		69	0.00935852	5877
70	0.00947511	6649		70	0.00914774	6559		70	0.00777385	5660
71	0.00819039	6471		71	0.00824646	6427		71	0.00769795	5456
72	0.00731785	6286		72	0.00704225	6248		72	0.00704896	5249
73	0.00652209	6133		73	0.00622747	6102		73	0.00684794	4965
74	0.00620701	5961		74	0.00556024	5935		74	0.00576553	4683
75	0.00470465	5739		75	0.00489254	5723		75	0.00412182	4367
76	0.00429185	5592		76	0.00432277	5552		76	0.0036855	4070
77	0.00351787	5401		77	0.00354213	5364		77	0.00298426	3686
78	0.00252427	5150		78	0.00311405	5138		78	0.00212186	3299
79	0.00244698	4904		79	0.00327332	4888		79	0.0020284	2958
80	0.00217865	4590		80	0.00306614	4566		80	0.002331	2574
81	0.0020723	4343		81	0.00232019	4310		81	0.00181818	2200
82	0.00222332	4048		82	0.00248385	4026		82	0.00214707	1863
83	0.00161464	3716		83	0.00190736	3670		83	0.00200535	1496
84	0.00177672	3377		84	0.00150557	3321		84	0.00171086	1169
85	0.00132935	3009		85	0.0013541	2954		85	0.00220264	908
86	0.000754717	2650		86	0.00116144	2583		86	0.00306279	653
87	0.000434594	2301		87	0.000447828	2233		87	0.00217865	459
88	0.000529381	1889		88	0	1828		88	0	302
89	0	1553		89	0	1483		89	0	200
90	0	1197		90	0	1152		90	0	122
91	0	916		91	0	887		91	0	76
92	0	648		92	0	627		92	0	36
93	0	447		93	0	429		93	0	20
94	0	297		94	0	278		94	0	5
95	0	188		95	0	165		95	0	1
96	0	108		96	0	81		96	NA	0
97	0	57		97	0	35		97	NA	0
98	0	21		98	0	15		98	NA	0
99	0	1		99	0	4		99	NA	0

### Sheet: Table S5
Table S5. False positive rate (FDR) and number of remaining sites under different cutoffs for 5mC methylation levels.
Fc-con				Fc-22				Fc-28
Cutoff	FDR	Number of sites remained		Cutoff	FDR	Number of sites remained		Cutoff	FDR	Number of sites remained
1	0.337009	280070		1	0.3653	249455		1	0.428221	205637
2	0.265601	98535		2	0.281	94281		2	0.330978	83640
3	0.224475	51351		3	0.24168	48407		3	0.284985	42704
4	0.201418	30608		4	0.212443	29302		4	0.252792	25432
5	0.184561	20481		5	0.194512	19716		5	0.228994	17031
6	0.173901	15043		6	0.181893	14613		6	0.20685	12700
7	0.156665	11815		7	0.164528	11609		7	0.182676	10171
8	0.139737	9797		8	0.147999	9669		8	0.164557	8611
9	0.123478	8544		9	0.129483	8449		9	0.143082	7632
10	0.112066	7567		10	0.117435	7485		10	0.124148	6895
11	0.10241	7011		11	0.104326	6911		11	0.112817	6382
12	0.0900292	6509		12	0.0922549	6417		12	0.0976992	5998
13	0.0795622	6121		13	0.0833745	6069		13	0.0865824	5694
14	0.0739726	5840		14	0.0752036	5771		14	0.0780479	5471
15	0.0688172	5580		15	0.0680137	5543		15	0.0703661	5244
16	0.063586	5410		16	0.0632109	5363		16	0.0627714	5066
17	0.0552591	5248		17	0.0547656	5204		17	0.0556119	4927
18	0.0516634	5110		18	0.0507333	5046		18	0.0514309	4822
19	0.0470282	4997		19	0.0474068	4936		19	0.0474165	4703
20	0.0421118	4868		20	0.0412328	4802		20	0.043582	4612
21	0.0394407	4792		21	0.0391949	4720		21	0.0405197	4541
22	0.0367694	4705		22	0.0354305	4657		22	0.037938	4481
23	0.0350573	4621		23	0.0333915	4582		23	0.0345141	4404
24	0.0315582	4563		24	0.0296723	4516		24	0.0310702	4345
25	0.0286482	4468		25	0.0274775	4440		25	0.0286313	4296
26	0.0266366	4430		26	0.0256818	4400		26	0.026087	4255
27	0.025302	4387		27	0.0245188	4364		27	0.0254217	4209
28	0.0248791	4341		28	0.0240574	4323		28	0.023267	4169
29	0.0227801	4302		29	0.0226107	4290		29	0.0226998	4141
30	0.0218464	4257		30	0.0209609	4246		30	0.0213852	4115
31	0.0212515	4235		31	0.0201565	4217		31	0.0200636	4087
32	0.0197431	4204		32	0.019084	4192		32	0.01871	4062
33	0.019125	4183		33	0.0184564	4172		33	0.0178086	4043
34	0.0176243	4142		34	0.0171084	4150		34	0.0171556	4022
35	0.0170151	4114		35	0.0165129	4118		35	0.015972	4007
36	0.0163494	4098		36	0.0158653	4097		36	0.015535	3991
37	0.015721	4071		37	0.0145106	4066		37	0.0148167	3982
38	0.0145499	4055		38	0.0138033	4057		38	0.0136295	3962
39	0.013624	4037		39	0.0131123	4042		39	0.0129179	3948
40	0.0126992	4016		40	0.0122286	4007		40	0.0124714	3929
41	0.011991	4003		41	0.0114971	4001		41	0.0119837	3922
42	0.0105475	3982		42	0.0100402	3984		42	0.0102145	3916
43	0.00908403	3963		43	0.00957179	3970		43	0.00947746	3904
44	0.00784611	3951		44	0.00835655	3949		44	0.00823045	3888
45	0.00736414	3938		45	0.00786602	3941		45	0.00722022	3878
46	0.00738665	3926		46	0.00762195	3936		46	0.00722767	3874
47	0.00639223	3911		47	0.00688249	3923		47	0.00646998	3864
48	0.0058929	3903		48	0.00666154	3903		48	0.00596009	3859
49	0.00513743	3893		49	0.00565117	3893		49	0.00519481	3850
50	0.00413757	3867		50	0.00439504	3868		50	0.00416992	3837
51	0.00414079	3864		51	0.00440072	3863		51	0.00417428	3833
52	0.00388903	3857		52	0.00440529	3859		52	0.0039267	3820
53	0.00363731	3849		53	0.00389307	3853		53	0.00314713	3813
54	0.00312256	3843		54	0.00364015	3846		54	0.00262812	3805
55	0.00260892	3833		55	0.00338542	3840		55	0.00237154	3795
56	0.00208986	3828		56	0.00287206	3830		56	0.0021097	3792
57	0.0018315	3822		57	0.00261575	3823		57	0.00184892	3786
58	0.00183582	3813		58	0.00235849	3816		58	0.00159193	3769
59	0.00183824	3808		59	0.00236345	3808		59	0.00133049	3758
60	0.00131752	3795		60	0.00184405	3796		60	0.00106781	3746
61	0.00131891	3791		61	0.00184599	3792		61	0.000803213	3735
62	0.00105932	3776		62	0.0015852	3785		62	0.000805802	3723
63	0.000797448	3762		63	0.00132415	3776		63	0.000538938	3711
64	0.000532907	3753		64	0.00132661	3769		64	0.000540103	3703
65	0.000533903	3746		65	0.00133049	3758		65	0.000541859	3691
66	0.000535189	3737		66	0.000801068	3745		66	0.000271518	3683
67	0.000536481	3728		67	0.000535762	3733		67	0.000272554	3669
68	0.000268962	3718		68	0.000537201	3723		68	0.000273299	3659
69	0.000269324	3713		69	0.000537779	3719		69	0.000274123	3648
70	0.00026976	3707		70	0.000539811	3705		70	0.00027465	3641
71	0.00027027	3700		71	0.000540833	3698		71	0.000275862	3625
72	0.000271223	3687		72	0.000542888	3684		72	0.000277085	3609
73	0.000272183	3674		73	0.000545108	3669		73	0.000279018	3584
74	0.000273299	3659		74	0.000547345	3654		74	0.000281294	3555
75	0.000274499	3643		75	0.000274952	3637		75	0.000283527	3527
76	0.000275634	3628		76	0.000275786	3626		76	0.000285225	3506
77	0.000276319	3619		77	0.000277085	3609		77	0.00028777	3475
78	0.000278087	3596		78	0.000278242	3594		78	0.000290867	3438
79	0.000279642	3576		79	0.000279408	3579		79	0.000293858	3403
80	0.000281373	3554		80	0.000282247	3543		80	0.000299401	3340
81	0	3529		81	0	3526		81	0	3274
82	0	3497		82	0	3495		82	0	3192
83	0	3462		83	0	3456		83	0	3089
84	0	3420		84	0	3413		84	0	2963
85	0	3374		85	0	3360		85	0	2812
86	0	3317		86	0	3300		86	0	2625
87	0	3250		87	0	3239		87	0	2409
88	0	3151		88	0	3163		88	0	2117
89	0	3030		89	0	3050		89	0	1797
90	0	2901		90	0	2882		90	0	1475
91	0	2736		91	0	2728		91	0	1131
92	0	2511		92	0	2489		92	0	780
93	0	2232		93	0	2239		93	0	506
94	0	1915		94	0	1900		94	0	319
95	0	1555		95	0	1483		95	0	189
96	0	1177		96	0	1066		96	0	90
97	0	780		97	0	694		97	0	35
98	0	429		98	0	320		98	0	7
99	0	154		99	0	88		99	NA	0

### Sheet: Table S6
Table S6. False positive rate (FDR) and number of remaining sites under different cutoffs for 4mC methylation levels.
Fc-con				Fc-22				Fc-28
Cutoff	FDR	Number of sites remained		Cutoff	FDR	Number of sites remained		Cutoff	FDR	Number of sites remained
1	0.778782	583787		1	0.796047	533255		1	0.80969	534706
2	0.621795	303970		2	0.645422	290159		2	0.678622	289376
3	0.555976	183515		3	0.583611	172807		3	0.626807	169537
4	0.531143	120719		4	0.56012	112965		4	0.611878	108641
5	0.524643	83777		5	0.552774	78826		5	0.608395	75211
6	0.519783	62047		6	0.548565	58416		6	0.602202	55576
7	0.517999	47726		7	0.543497	45003		7	0.59487	42732
8	0.514216	37527		8	0.536455	35578		8	0.588161	33921
9	0.509304	30632		9	0.531064	29021		9	0.580448	27670
10	0.502359	25008		10	0.523396	23936		10	0.575086	22654
11	0.498358	21314		11	0.519146	20370		11	0.570816	19113
12	0.49177	18104		12	0.51137	17414		12	0.561133	16276
13	0.483194	15768		13	0.505053	15139		13	0.559678	14042
14	0.477143	13803		14	0.49928	13193		14	0.548339	12164
15	0.469379	12116		15	0.493895	11466		15	0.544039	10661
16	0.468154	10755		16	0.488143	10163		16	0.537874	9426
17	0.46229	9626		17	0.481656	9104		17	0.530898	8431
18	0.458719	8648		18	0.476655	8203		18	0.53089	7559
19	0.45443	7845		19	0.470833	7440		19	0.526493	6832
20	0.450388	6954		20	0.465194	6608		20	0.522011	6088
21	0.447596	6488		21	0.466765	6108		21	0.521575	5562
22	0.442249	5922		22	0.462837	5570		22	0.514596	5070
23	0.437844	5454		23	0.457541	5099		23	0.509475	4644
24	0.430547	4989		24	0.450989	4703		24	0.498346	4232
25	0.429392	4525		25	0.44538	4275		25	0.489775	3863
26	0.424285	4299		26	0.437438	4044		26	0.48516	3605
27	0.422133	3994		27	0.435279	3770		27	0.48352	3307
28	0.416062	3723		28	0.430409	3499		28	0.47728	3059
29	0.410884	3473		29	0.428877	3276		29	0.473371	2854
30	0.404658	3220		30	0.422684	3033		30	0.47079	2619
31	0.398943	3028		31	0.420331	2843		31	0.472052	2451
32	0.390614	2834		32	0.417674	2648		32	0.46912	2283
33	0.392937	2690		33	0.417163	2517		33	0.470671	2131
34	0.389735	2494		34	0.413311	2359		34	0.465174	2010
35	0.390844	2359		35	0.412058	2206		35	0.464495	1873
36	0.387359	2215		36	0.408675	2075		36	0.460407	1768
37	0.387833	2104		37	0.407935	1966		37	0.459639	1660
38	0.376834	1977		38	0.402472	1861		38	0.457605	1545
39	0.371261	1872		39	0.397727	1760		39	0.450205	1466
40	0.370092	1732		40	0.387294	1637		40	0.442322	1361
41	0.364671	1670		41	0.386364	1584		41	0.441427	1289
42	0.365776	1572		42	0.383221	1490		42	0.436319	1217
43	0.35906	1490		43	0.379872	1411		43	0.431288	1157
44	0.358865	1410		44	0.375929	1346		44	0.434783	1081
45	0.363091	1333		45	0.37648	1267		45	0.435294	1020
46	0.356744	1253		46	0.376763	1205		46	0.430642	966
47	0.34801	1181		47	0.372032	1137		47	0.422535	923
48	0.345259	1118		48	0.376284	1071		48	0.422297	888
49	0.343312	1069		49	0.377649	1038		49	0.422222	855
50	0.344756	963		50	0.373247	927		50	0.417834	785
51	0.3449	951		51	0.373494	913		51	0.421875	768
52	0.342163	906		52	0.371264	870		52	0.412088	728
53	0.336406	868		53	0.361446	830		53	0.408492	683
54	0.341463	820		54	0.362595	786		54	0.401235	648
55	0.34018	779		55	0.363395	754		55	0.401294	618
56	0.336927	742		56	0.358726	722		56	0.394511	583
57	0.334262	718		57	0.354745	685		57	0.380692	549
58	0.320532	677		58	0.349158	653		58	0.365714	525
59	0.320493	649		59	0.347756	624		59	0.358416	505
60	0.308072	607		60	0.32247	583		60	0.351178	467
61	0.312605	595		61	0.323843	562		61	0.347439	449
62	0.306195	565		62	0.308989	534		62	0.342105	418
63	0.301115	538		63	0.301775	507		63	0.340102	394
64	0.290514	506		64	0.294479	489		64	0.33244	373
65	0.280665	481		65	0.272331	459		65	0.318182	352
66	0.273707	464		66	0.255656	442		66	0.303303	333
67	0.256595	417		67	0.239506	405		67	0.28754	313
68	0.258312	391		68	0.240838	382		68	0.277966	295
69	0.245946	370		69	0.22865	363		69	0.271739	276
70	0.228739	341		70	0.212209	344		70	0.257028	249
71	0.223242	327		71	0.206154	325		71	0.253275	229
72	0.199357	311		72	0.2	300		72	0.24878	205
73	0.190311	289		73	0.192857	280		73	0.217391	184
74	0.189394	264		74	0.177606	259		74	0.21118	161
75	0.178261	230		75	0.185841	226		75	0.203008	133
76	0.175926	216		76	0.172093	215		76	0.20339	118
77	0.157143	210		77	0.160976	205		77	0.161905	105
78	0.132653	196		78	0.143617	188		78	0.142857	91
79	0.131868	182		79	0.117318	179		79	0.142857	77
80	0.104938	162		80	0.0969697	165		80	0.140625	64
81	0.106667	150		81	0.0961538	156		81	0.166667	54
82	0.0814815	135		82	0.0902778	144		82	0.170732	41
83	0.0916667	120		83	0.0731707	123		83	0.142857	28
84	0.0857143	105		84	0.0594059	101		84	0.115385	26
85	0.0777778	90		85	0.0581395	86		85	0.105263	19
86	0.0675676	74		86	0.057971	69		86	0.166667	12
87	0.0491803	61		87	0.0384615	52		87	0.333333	6
88	0.0392157	51		88	0.0454545	44		88	0.4	5
89	0.025	40		89	0.0277778	36		89	0.2	5
90	0.03125	32		90	0.0333333	30		90	0.25	4
91	0.0434783	23		91	0.0416667	24		91	0.25	4
92	0	17		92	0.0588235	17		92	0.25	4
93	0	8		93	0.0909091	11		93	0.25	4
94	0	3		94	0	7		94	0	3
95	0	3		95	0	6		95	0	3
96	0	1		96	0	4		96	NA	0
97	0	1		97	0	4		97	NA	0
98	0	1		98	0	4		98	NA	0
99	0	1		99	0	4		99	NA	0

### Sheet: Table S7
Table S7. Motifs identified based on high-confidence methylated sites using STREME. Non-palindromic bipartite motifs are displayed in the format of "forward sequence/reverse sequence".
Sample	Methylation type of sites	Motif sequence	Motif logo	Reverse complement motif logo	p-value	Number of sites
Fc-con	6mA	GCAGA			1.2e-68	4682
		CAYNNNNNRTG			2.9e-37	1474
		GAATTC			1.9e-29	1806
		GAAANNNNNNNNTGG/ CCANNNNNNNNTTTC			3.4e-19	1119
					1.6e-11	641
		CATATG			5.9e-10	353
		ATCGAT			0.023	441
	5mC	CCNGG			1.9e-66	3923
	4mC	CAYNNNNNRTG			7.3e-10	370
		GAATTC			1e-06	171
		AAANNNNNNNNTGG/ CCANNNNNNNNTTT			1.3e-05	304
		GCAGA			9.5e-05	151
		CGTACG			0.00088	203
Fc-22	6mA	GAATTC			4.5e-45	1856
		GCAGA			1.4e-43	4265
					0.028	107
		GAAANNNNNNNNTGG/ CCANNNNNNNNTTTC			4e-40	1594
					3.6e-05	194
		CAYNNNNNRTG			2.6e-30	1390
		ATCGAT			3e-05	565
		CATATG			0.0021	179
	5mC	CCNGG			2e-64	3912
	4mC	CGTACG			5.3e-06	184
		AAANNNNNNNNTGG/ CCANNNNNNNNTTT			1e-05	268
		CAYNNNNNRTG			7.7e-05	225
		GAATTC			0.00014	208
		GCAGA			0.014	227
Fc-28	6mA	GCAGA			2.8e-51	4090
					0.032	89
		GAAANNNNNNNNTGG/ CCANNNNNNNNTTTC			2.5e-36	1724
		GAATTC			1.3e-34	1738
		CAYNNNNNRTG			2e-25	1365
		ATCGAT			1.1e-07	537
		CATATG			0.019	95
	5mC	CCNGG			1.9e-77	3891
	4mC	AAANNNNNNNNTGG/ CCANNNNNNNNTTT			4e-11	261
		CGTACG			6.3e-05	212
		GAATTC			0.00017	156
		CAYNNNNNRTG			0.0028	160
		GCAGA			0.02	116

### Sheet: Table S8
Table S8. Motifs identified based on high-confidence methylated sites using Modkit
Sample	Motif sequence	Methylated position	Methylation type
Fc-con	CAYNNNNNRTGG	2	6mA
	CCAYNNNNNRTG	3
	GAAANNNNNNNNTGG	4
	CCANNNNNNNNTTTC	3
	GAATTC	3
	GCAGA	3
	ATCGAT	5
	CATATG	4
	CCNGG	2	5mC
	CGTACG	5	4mC
Fc-22	CAYNNNNNRTGG	2	6mA
	CCAYNNNNNRTG	3
	GAAANNNNNNNNTGG	4
	CCANNNNNNNNTTTC	3
	GAATTC	3
	GCAGA	3
	ATCGAT	5
	CATATG	4
	CCNGG	2	5mC
	CGTACG	5	4mC
Fc-28	CAYNNNNNRTGG	2	6mA
	CCAYNNNNNRTG	3
	GAAANNNNNNNNTGG	4
	CCANNNNNNNNTTTC	3
	GAATTC	3
	GCAGA	3
	ATCGAT	5
	CATATG	4
	CCNGG	2	5mC
	CGTACG	5	4mC

### Sheet: Table S9
Table S9. Abundance of methylated motifs in Fc-con, Fc-22, and Fc-28. The methylated sites are marked with underscores.
Motif	Methylation type	Total number in the genome	Methylated number in Fc-con	Methylated number in Fc-22	Methylated number in Fc-28	Consistently methylated number
CAYNNNNNRTG	6mA	3468	1431	1398	1369	1350
GAAANNNNNNNNTGG/ CCANNNNNNNNTTTC		1056	1055	1056	1055	1055
GAATTC		1560	1560	1560	1559	1559
GCAGA		4152	4150	4150	4151	4149
ATCGAT		606	592	593	590	584
CATATG		134	134	134	134	134
CCNGG	5mC	3728	3719	3720	3719	3718
CGTACG	4mC	214	213	214	213	212

### Sheet: Table S10
Table S10. MTases assignment to identified methylated motifs by BLASTP against REBASE and Nanomotif.
		BLASTP against REBASE								Nanomotif
	Methylated motifs	Protein ID in F.columnare	MTase ID in REBASE	Recognition motif	MTase type	Modification type	E-value	Identity (%)	Bit score	Mtase ID in REBASE	Motif predicted	MTase type
Fc-con	CAYNNNNNRTG	CMOIOJNI_00918	Hso91ORF1431P	CAYNNNNNRTG	Type II	6mA	0	33.902	674	-	-	-
	GAAANNNNNNNNTGG/ CCANNNNNNNNTTTC	-	-	-	-	-	-	-	-	-	GAAANNNNNNNNTGG/ CCANNNNNNNNTTTC	Type I
	GAATTC	CMOIOJNI_02860	M.Fco1691II	GAATTC	Type II	6mA	0	100	721	M.FcoPf1ORF2527P	GAATTC	Type II
	GCAGA	-	-	-	-	-	-	-	-	-	GCAGA	Type IIG
	ATCGAT	CMOIOJNI_02864	M.Fco185ORF5800P	ATCGAT	Type II	-	0	82.312	979	M.Fco185ORF5800P	ATCGAT	Type II
	CATATG	CMOIOJNI_02371	M.Csp11653II	CATATG	Type II	6mA	0	69.315	536	-	-	-
	CCNGG	CMOIOJNI_01750	M.Csp209ORFEP	CCNGG	Type II	5mC	3.76e-131	57.265	385	-	-	-
	CGTACG	CMOIOJNI_02878	M.MmaMP1X4ORF4352P	CGTACG	Type II	-	9.63e-169	63.456	477	-	-	-
Fc-22	CAYNNNNNRTG	GCFODEHK_00918	Hso91ORF1431P	CAYNNNNNRTG	Type II	6mA	0	33.902	674	-	-	-
	GAAANNNNNNNNTGG/ CCANNNNNNNNTTTC	-	-	-	-	-	-	-	-	-	GAAANNNNNNNNTGG/ CCANNNNNNNNTTTC	Type I
	GAATTC	GCFODEHK_02864	M.Fco1691II	GAATTC	Type II	6mA	0	100	721	M.FcoPf1ORF2527P	GAATTC	Type II
	GCAGA	-	-	-	-	-	-	-	-	-	GCAGA	Type IIG
	ATCGAT	GCFODEHK_02868	M.Fco185ORF5800P	ATCGAT	Type II	-	0	82.312	979	M.Fco185ORF5800P	ATCGAT	Type II
	CATATG	GCFODEHK_02373	M.Csp11653II	CATATG	Type II	6mA	0	69.315	536	-	-	-
	CCNGG	GCFODEHK_01751	M.Csp209ORFEP	CCNGG	Type II	5mC	3.76e-131	57.265	385	-	-	-
	CGTACG	GCFODEHK_02882	M.MmaMP1X4ORF4352P	CGTACG	Type II	-	9.63e-169	63.456	477	-	-	-
Fc-28	CAYNNNNNRTG	MJHMPLDD_00921	Hso91ORF1431P	CAYNNNNNRTG	Type II	6mA	0	33.902	674	-	-	-
	GAAANNNNNNNNTGG/ CCANNNNNNNNTTTC	-	-	-	-	-	-	-	-	-	GAAANNNNNNNNTGG/ CCANNNNNNNNTTTC	Type I
	GAATTC	MJHMPLDD_02858	M.Fco1691II	GAATTC	Type II	6mA	0	100	721	M.FcoPf1ORF2527P	GAATTC	Type II
	GCAGA	-	-	-	-	-	-	-	-	-	GCAGA	Type IIG
	ATCGAT	MJHMPLDD_02862	M.Fco185ORF5800P	ATCGAT	Type II	-	0	82.312	979	M.Fco185ORF5800P	ATCGAT	Type II
	CATATG	MJHMPLDD_02369	M.Csp11653II	CATATG	Type II	6mA	0	69.315	536	-	-	-
	CCNGG	MJHMPLDD_01748	M.Csp209ORFEP	CCNGG	Type II	5mC	3.76e-131	57.265	385	-	-	-
	CGTACG	MJHMPLDD_02876	M.MmaMP1X4ORF4352P	CGTACG	Type II	-	9.63e-169	63.456	477	-	-	-
